# A poly(A) isoform–aware single-cell and spatial atlas defines fibroblast niches in the human bladder

**DOI:** 10.64898/2025.12.18.695268

**Authors:** Briana A. Santo, Emily E. Fink, Pierre-Emmanuel Desprez, Yi-Chia Lin, Mohamed Eltemamy, Alvin Wee, Ninh B. Le, Alexandra Krylova, Uyen Tran, Veena Kochat, Kunal Rai, Douglas W. Strand, Oliver Wessely, Byron H. Lee, Angela H. Ting

## Abstract

Bladder function relies on coordinated interactions among epithelial, stromal, vascular, and neural compartments, but high-resolution molecular and spatial features remain undefined. We generated a publicly accessible, poly(A) isoform–aware single-nucleus and spatial reference of the adult human bladder spanning four anatomical regions and both sexes. Integrating 74,694 snRNA-seq profiles with 168,476 Xenium-resolved cells, we identified 22 cell types and 23,489 polyadenylation sites, with isoform usage improving stromal resolution beyond gene expression alone. Spatial mapping revealed layered fibroblast niches aligned with epithelial, vascular, and neural structures, supported by Visium data. This multimodal reference links isoform regulation to anatomical context and provides a reusable framework for cell-type annotation, cross-study integration, and analyses of bladder physiology and disease.
