## Supplementary material for "A poly(A) isoform–aware single-cell and spatial atlas defines fibroblast niches in the human bladder": Table S1

### Sheet: Table_S1_Legend
Table S1. Sample and Sequencing Statistics and Cell Counts
Alignment Statistics: Summary statistics for sample sequence alignment, related to Figure 1
Cell Count Summary: Bladder cell type counts per donor sample, related to Figure 1

### Sheet: Alignment_Statistics
Donor	Sex	Age	Bladder_Region	Number of Reads	Reads Mapped to Genome	Pre-QC_Cell_Count	Post-QC_Cell_Count
Donor 2	M	60	Dome	571461636	0.953	23483	17509
Donor 4	M	23	Dome	739716485	0.94	24803	18051
Donor 5	F	15	Dome	765861895	0.929	11387	7077
Donor 6	M	21	Dome	468697442	0.945	4669	2533
Donor 6	M	21	Neck	278358601	0.948	2402	1172
Donor 6	M	21	UO	460978047	0.929	3413	1943
Donor 6	M	21	UVJ	416879591	0.949	7493	4065
Donor 7	F	26	Dome	673632884	0.958	16722	8570
Donor 7	F	26	Neck	522037701	0.935	8360	4884
Donor 7	F	26	UVJ	682922084	0.961	15683	8890

### Sheet: Cell_Count_Summary
Sample_ID	snRNA-Seq_Initial_Cell_Type	Count		Sample_ID	Multimodal_Clustering_Cell_Type	Multimodal_Clustering_Cell_Type_Specific	Count
Donor_2	Adipocytes	5		Donor_2	sn-0	Intermuscular FB	926
Donor_2	Arterial	487		Donor_2	sn-1	Lamina Propria FB	369
Donor_2	DC	111		Donor_2	sn-2	Outer Lamina Propria FB	705
Donor_2	FB1	1236		Donor_2	sn-3	Peri-urothelial FB HHIPhi	466
Donor_2	FB2	879		Donor_2	sn-4	Peri-urothelial FB HHIPlow	382
Donor_2	FB3	528		Donor_2	sn-5	Peri-vascular FB	354
Donor_2	FB4	728		Donor_2	sn-6	Myofibroblast	422
Donor_2	FB5	316		Donor_2	sn-7	Peri-neuronal FB	75
Donor_2	FB6	83		Donor_2	sn-8	Peri-arterial FB	71
Donor_2	Lymphatic	79		Donor_4	sn-0	Intermuscular FB	914
Donor_2	Mast	70		Donor_4	sn-1	Lamina Propria FB	1343
Donor_2	Monocytes	2		Donor_4	sn-2	Outer Lamina Propria FB	830
Donor_2	MP	254		Donor_4	sn-3	Peri-urothelial FB HHIPhi	1175
Donor_2	NK	144		Donor_4	sn-4	Peri-urothelial FB HHIPlow	726
Donor_2	Pericyte	618		Donor_4	sn-5	Peri-vascular FB	550
Donor_2	PlasmaB	1		Donor_4	sn-6	Myofibroblast	231
Donor_2	Schwann	253		Donor_4	sn-7	Peri-neuronal FB	26
Donor_2	SMC	9306		Donor_4	sn-8	Peri-arterial FB	138
Donor_2	T	70		Donor_5	sn-0	Intermuscular FB	1135
Donor_2	Urothelial	523		Donor_5	sn-1	Lamina Propria FB	641
Donor_2	Venous	1553		Donor_5	sn-2	Outer Lamina Propria FB	574
Donor_2	VSMC	263		Donor_5	sn-3	Peri-urothelial FB HHIPhi	301
Donor_4	Adipocytes	12		Donor_5	sn-4	Peri-urothelial FB HHIPlow	347
Donor_4	Arterial	174		Donor_5	sn-5	Peri-vascular FB	297
Donor_4	DC	276		Donor_5	sn-6	Myofibroblast	75
Donor_4	FB1	1874		Donor_5	sn-7	Peri-neuronal FB	120
Donor_4	FB2	1165		Donor_5	sn-8	Peri-arterial FB	32
Donor_4	FB3	1147		Donor_6	sn-0	Intermuscular FB	1256
Donor_4	FB4	1065		Donor_6	sn-1	Lamina Propria FB	694
Donor_4	FB5	500		Donor_6	sn-2	Outer Lamina Propria FB	639
Donor_4	FB6	182		Donor_6	sn-3	Peri-urothelial FB HHIPhi	693
Donor_4	Lymphatic	188		Donor_6	sn-4	Peri-urothelial FB HHIPlow	681
Donor_4	Mast	256		Donor_6	sn-5	Peri-vascular FB	398
Donor_4	Monocytes	32		Donor_6	sn-6	Myofibroblast	100
Donor_4	MP	750		Donor_6	sn-7	Peri-neuronal FB	85
Donor_4	NK	386		Donor_6	sn-8	Peri-arterial FB	65
Donor_4	Pericyte	388		Donor_7	sn-0	Intermuscular FB	2330
Donor_4	PlasmaB	9		Donor_7	sn-1	Lamina Propria FB	1872
Donor_4	Schwann	229		Donor_7	sn-2	Outer Lamina Propria FB	1661
Donor_4	SMC	6535		Donor_7	sn-3	Peri-urothelial FB HHIPhi	782
Donor_4	T	161		Donor_7	sn-4	Peri-urothelial FB HHIPlow	737
Donor_4	Urothelial	1933		Donor_7	sn-5	Peri-vascular FB	963
Donor_4	Venous	427		Donor_7	sn-6	Myofibroblast	457
Donor_4	VSMC	362		Donor_7	sn-7	Peri-neuronal FB	590
Donor_5	Adipocytes	6		Donor_7	sn-8	Peri-arterial FB	231
Donor_5	Arterial	39
Donor_5	DC	99
Donor_5	FB1	1863
Donor_5	FB2	688
Donor_5	FB3	415
Donor_5	FB4	274
Donor_5	FB5	237
Donor_5	FB6	45
Donor_5	Lymphatic	80
Donor_5	Mast	9
Donor_5	Monocytes	5
Donor_5	MP	290
Donor_5	NK	42
Donor_5	Pericyte	125
Donor_5	PlasmaB	4
Donor_5	Schwann	158
Donor_5	SMC	2453
Donor_5	T	20
Donor_5	Urothelial	0
Donor_5	Venous	97
Donor_5	VSMC	128
Donor_6	Adipocytes	8
Donor_6	Arterial	98
Donor_6	DC	172
Donor_6	FB1	2032
Donor_6	FB2	763
Donor_6	FB3	906
Donor_6	FB4	502
Donor_6	FB5	338
Donor_6	FB6	70
Donor_6	Lymphatic	233
Donor_6	Mast	26
Donor_6	Monocytes	21
Donor_6	MP	346
Donor_6	NK	237
Donor_6	Pericyte	95
Donor_6	PlasmaB	1
Donor_6	Schwann	123
Donor_6	SMC	2432
Donor_6	T	157
Donor_6	Urothelial	784
Donor_6	Venous	278
Donor_6	VSMC	91
Donor_7	Adipocytes	184
Donor_7	Arterial	114
Donor_7	DC	296
Donor_7	FB1	4730
Donor_7	FB2	2254
Donor_7	FB3	1044
Donor_7	FB4	588
Donor_7	FB5	904
Donor_7	FB6	103
Donor_7	Lymphatic	613
Donor_7	Mast	48
Donor_7	Monocytes	28
Donor_7	MP	942
Donor_7	NK	200
Donor_7	Pericyte	280
Donor_7	PlasmaB	3
Donor_7	Schwann	295
Donor_7	SMC	6324
Donor_7	T	183
Donor_7	Urothelial	2558
Donor_7	Venous	408
Donor_7	VSMC	245
