## Supplementary material for "A poly(A) isoform–aware single-cell and spatial atlas defines fibroblast niches in the human bladder": Table S5

### Sheet: Table_S5_Legend
Table S5. Xenium QC statistics
QC Statistics: Summary statistics for Xenium quality control filtering, related to Figure 3, Figure 4, Figure 5
Cell Count Summary: Summary counts of bladder cell types in final Xenium data

### Sheet: QC_Statistics
Metric	Pre-QC	Post-QC
num_cells	528538	168476
num_genes_isoforms	479	479
num_transcripts	44698821	31444976
mean_genes_per_cell	41.6703	80.6093
median_genes_per_cell	33	69
mean_transcripts_per_cell	84.5707	186.644
median_transcripts_per_cell	52	134
Filtering Parameters
min_genes	5
min_transcripts	80

### Sheet: Cell_Count_Summary
Cell_Type	Count
Basal	16018
Intermediate	11773
Umbrella	9882
Urothelial-MKI67+	246
FB-0	6570
FB-1	5070
FB-2	4682
FB-3	4327
FB-4	2158
FB-5	1163
FB-6	1044
FB-7	879
FB-8	778
FB-9	680
SMC	44483
IMAT	1342
VSMC	5346
Pericyte	5420
Capillary	5782
Arterial	1522
Venous	5549
Lymphatic	163
Schwann	2851
B	2946
Plasma	5262
Plasma-MKI67+	835
T	6189
NK	4069
MP-MS4A7+	4701
MP-LYVE1+	4374
DC	1089
Monocyte	683
Mast	600
