## Supplementary material for "A poly(A) isoform–aware single-cell and spatial atlas defines fibroblast niches in the human bladder": Table S7

### Sheet: Table_S8_Legend
Table S8. Xenium Neighborhood Analysis
Five Nearest Neighbors: Summary of five nearest neighbors by frequency for each bladder cell type in Xenium data, related to Figure 6
Full Neighborhood Analysis: Summary of neighborhood analysis among every pair of bladder cell types in Xenium data, related to Figure 6

### Sheet: Five_nearest_neighbors
Five_Nearest_Neighbors	Freq	Reference	Percent	Percent_Sum	Percent_5NN
VSMC	3714	Arterial	48.8042	83.9422	58.1403
Arterial	1910	Arterial	25.0986	83.9422	29.8998
Pericyte	300	Arterial	3.94218	83.9422	4.69631
Capillary	291	Arterial	3.82392	83.9422	4.55542
FB-2	173	Arterial	2.27332	83.9422	2.7082
Basal	48603	Basal	60.6855	95.8197	63.333
Intermediate	18573	Basal	23.1902	95.8197	24.2019
Umbrella	4056	Basal	5.0643	95.8197	5.28524
FB-0	3185	Basal	3.97678	95.8197	4.15027
FB-5	2325	Basal	2.90298	95.8197	3.02963
Capillary	4201	Capillary	14.5313	53.8637	26.9779
FB-0	3475	Capillary	12.0201	53.8637	22.3157
SMC	2979	Capillary	10.3044	53.8637	19.1305
Basal	2493	Capillary	8.62331	53.8637	16.0095
Pericyte	2424	Capillary	8.38464	53.8637	15.5664
FB-0	10865	FB-0	33.0746	68.9376	47.9776
Basal	5243	FB-0	15.9604	68.9376	23.152
Capillary	3763	FB-0	11.4551	68.9376	16.6166
FB-5	1543	FB-0	4.69711	68.9376	6.81357
Pericyte	1232	FB-0	3.75038	68.9376	5.44025
FB-1	6074	FB-1	23.9606	43.3254	55.3037
FB-2	1882	FB-1	7.42406	43.3254	17.1356
FB-0	1385	FB-1	5.46351	43.3254	12.6104
Capillary	940	FB-1	3.70809	43.3254	8.55868
Schwann	702	FB-1	2.76923	43.3254	6.3917
FB-2	5092	FB-2	21.7514	49.3037	44.1171
FB-1	1995	FB-2	8.522	49.3037	17.2847
Venous	1844	FB-2	7.87698	49.3037	15.9764
Pericyte	1561	FB-2	6.66809	49.3037	13.5245
VSMC	1050	FB-2	4.48526	49.3037	9.09721
SMC	11356	FB-3	52.489	74.019	70.913
FB-3	2362	FB-3	10.9175	74.019	14.7496
Venous	793	FB-3	3.66536	74.019	4.95192
Pericyte	761	FB-3	3.51745	74.019	4.75209
Capillary	742	FB-3	3.42963	74.019	4.63345
FB-4	3310	FB-4	30.6766	57.9796	52.9092
FB-2	1021	FB-4	9.46247	57.9796	16.3203
SMC	718	FB-4	6.65431	57.9796	11.477
FB-3	625	FB-4	5.7924	57.9796	9.99041
Venous	582	FB-4	5.39388	57.9796	9.30307
Basal	2775	FB-5	47.7214	90.7825	52.5668
FB-0	1242	FB-5	21.3586	90.7825	23.5272
FB-5	579	FB-5	9.95701	90.7825	10.968
Capillary	476	FB-5	8.18573	90.7825	9.01686
Intermediate	207	FB-5	3.55976	90.7825	3.9212
SMC	3713	FB-6	71.1303	86.6858	82.0552
FB-3	379	FB-6	7.26054	86.6858	8.37569
FB-6	169	FB-6	3.23755	86.6858	3.73481
Schwann	161	FB-6	3.08429	86.6858	3.55801
IMAT	103	FB-6	1.97318	86.6858	2.27624
FB-7	1669	FB-7	37.975	71.6724	52.9841
Schwann	669	FB-7	15.2218	71.6724	21.2381
Capillary	296	FB-7	6.73493	71.6724	9.39683
SMC	295	FB-7	6.71217	71.6724	9.36508
Pericyte	221	FB-7	5.02844	71.6724	7.01587
VSMC	1326	FB-8	34.0874	65.1157	52.349
FB-8	491	FB-8	12.6221	65.1157	19.3841
FB-2	363	FB-8	9.33162	65.1157	14.3308
Arterial	230	FB-8	5.9126	65.1157	9.08014
FB-1	123	FB-8	3.16195	65.1157	4.8559
FB-9	539	FB-9	15.8529	55.9118	28.3535
Venous	401	FB-9	11.7941	55.9118	21.0942
Pericyte	365	FB-9	10.7353	55.9118	19.2004
Capillary	328	FB-9	9.64706	55.9118	17.2541
FB-3	268	FB-9	7.88235	55.9118	14.0978
SMC	5467	IMAT	81.4754	92.8316	87.7669
FB-3	295	IMAT	4.39642	92.8316	4.73591
IMAT	187	IMAT	2.78689	92.8316	3.00209
Schwann	174	IMAT	2.59314	92.8316	2.79339
FB-6	106	IMAT	1.57973	92.8316	1.70172
Intermediate	29267	Intermediate	49.7188	99.3086	50.065
Basal	18437	Intermediate	31.3208	99.3086	31.5389
Umbrella	10296	Intermediate	17.4909	99.3086	17.6126
Urothelial-MKI67+	259	Intermediate	0.43999	99.3086	0.443053
FB-0	199	Intermediate	0.338062	99.3086	0.340415
Lymphatic	211	Lymphatic	25.8896	66.135	39.1466
FB-3	152	Lymphatic	18.6503	66.135	28.2004
SMC	67	Lymphatic	8.22086	66.135	12.4304
VSMC	59	Lymphatic	7.23926	66.135	10.9462
FB-9	50	Lymphatic	6.13497	66.135	9.27644
Venous	6864	Pericyte	25.3284	62.1107	40.7795
Pericyte	4796	Pericyte	17.6974	62.1107	28.4933
Capillary	2405	Pericyte	8.87454	62.1107	14.2883
SMC	1628	Pericyte	6.00738	62.1107	9.67205
FB-0	1139	Pericyte	4.20295	62.1107	6.76687
SMC	5971	Schwann	41.8871	63.8934	65.5578
Schwann	1044	Schwann	7.32375	63.8934	11.4625
FB-2	785	Schwann	5.50684	63.8934	8.6188
FB-1	668	Schwann	4.68608	63.8934	7.33421
FB-7	640	Schwann	4.48965	63.8934	7.02679
SMC	182682	SMC	82.1356	93.4352	87.9065
FB-3	10056	SMC	4.52128	93.4352	4.83894
Schwann	5938	SMC	2.66978	93.4352	2.85736
IMAT	5550	SMC	2.49534	93.4352	2.67066
FB-6	3588	SMC	1.6132	93.4352	1.72654
Umbrella	29690	Umbrella	60.0891	99.6984	60.2708
Intermediate	13622	Umbrella	27.5693	99.6984	27.6527
Basal	5497	Umbrella	11.1253	99.6984	11.1589
Urothelial-MKI67+	437	Umbrella	0.884436	99.6984	0.887112
FB-4	15	Umbrella	0.0303582	99.6984	0.0304501
Umbrella	461	Urothelial-MKI67+	37.4797	98.6992	37.9736
Intermediate	288	Urothelial-MKI67+	23.4146	98.6992	23.7232
Basal	249	Urothelial-MKI67+	20.2439	98.6992	20.5107
Urothelial-MKI67+	209	Urothelial-MKI67+	16.9919	98.6992	17.2158
FB-0	7	Urothelial-MKI67+	0.569106	98.6992	0.576606
Venous	11015	Venous	39.7008	73.7322	53.8446
Pericyte	6616	Venous	23.8457	73.7322	32.341
FB-2	1247	Venous	4.4945	73.7322	6.09571
SMC	821	Venous	2.95909	73.7322	4.0133
Capillary	758	Venous	2.73202	73.7322	3.70533
VSMC	17112	VSMC	64.018	87.6655	73.0252
Arterial	4157	VSMC	15.5518	87.6655	17.7399
FB-8	936	VSMC	3.50168	87.6655	3.99437
Capillary	700	VSMC	2.61878	87.6655	2.98724
FB-2	528	VSMC	1.97531	87.6655	2.25323

### Sheet: Full_neighborhood_analysis
Neighbors	Freq	reference_cell	Percent	y_position
VSMC	3714	Arterial	48.8042	75.5979
Arterial	1910	Arterial	25.0986	12.5493
Pericyte	300	Arterial	3.94218	44.1919
Capillary	291	Arterial	3.82392	27.9435
FB-2	173	Arterial	2.27332	31.7017
FB-8	145	Arterial	1.90539	36.0775
SMC	129	Arterial	1.69514	48.5611
MP-MS4A7+	125	Arterial	1.64258	40.9527
MP-LYVE1+	117	Arterial	1.53745	39.3627
FB-3	104	Arterial	1.36662	33.5217
Venous	97	Arterial	1.27464	50.5585
Schwann	58	Arterial	0.762155	47.3325
Plasma	51	Arterial	0.670171	46.498
DC	48	Arterial	0.630749	25.7162
FB-9	47	Arterial	0.617608	37.339
FB-1	45	Arterial	0.591327	30.2694
Monocyte	40	Arterial	0.525624	38.3311
T	38	Arterial	0.499343	49.6583
FB-7	37	Arterial	0.486202	34.8817
NK	34	Arterial	0.446781	41.9974
Mast	26	Arterial	0.341656	37.8975
FB-4	25	Arterial	0.328515	34.3693
B	21	Arterial	0.275953	25.2365
FB-0	9	Arterial	0.118265	29.9146
Plasma-MKI67+	9	Arterial	0.118265	46.8922
FB-6	8	Arterial	0.105125	34.5861
IMAT	3	Arterial	0.0394218	37.6675
Lymphatic	3	Arterial	0.0394218	37.707
Basal	2	Arterial	0.0262812	25.3876
Umbrella	1	Arterial	0.0131406	49.9146
B	3176	B	21.5614	10.9504
T	2590	B	17.5832	87.8208
Plasma	1455	B	9.8778	71.0489
NK	1217	B	8.26205	58.6049
MP-MS4A7+	1073	B	7.28445	50.8316
FB-1	1002	B	6.80244	36.6938
FB-0	642	B	4.35845	31.1134
FB-2	630	B	4.27699	42.2335
Capillary	548	B	3.7203	27.074
Pericyte	497	B	3.37407	64.4229
Venous	431	B	2.926	98.0889
DC	356	B	2.41684	24.0054
Plasma-MKI67+	318	B	2.15886	77.0672
Basal	157	B	1.06585	22.2641
Schwann	126	B	0.855397	78.5743
MP-LYVE1+	101	B	0.685675	46.8466
Mast	95	B	0.644942	45.5635
Monocyte	91	B	0.617787	46.1948
VSMC	66	B	0.448065	99.776
FB-5	40	B	0.271555	44.7115
FB-8	31	B	0.210455	44.9864
Arterial	25	B	0.169722	0.0848608
FB-4	21	B	0.142566	44.5044
Intermediate	20	B	0.135777	45.1595
FB-3	9	B	0.0610998	44.4026
FB-6	4	B	0.0271555	44.8608
SMC	4	B	0.0271555	79.0156
Lymphatic	2	B	0.0135777	45.2342
FB-7	1	B	0.00678887	44.8778
Umbrella	1	B	0.00678887	96.6158
Urothelial-MKI67+	1	B	0.00678887	96.6225
Basal	48603	Basal	60.6855	30.4738
Intermediate	18573	Basal	23.1902	81.4989
Umbrella	4056	Basal	5.0643	97.1594
FB-0	3185	Basal	3.97678	64.97
FB-5	2325	Basal	2.90298	68.4386
Capillary	1601	Basal	1.999	61.9821
MP-MS4A7+	270	Basal	0.337121	93.325
Plasma	265	Basal	0.330878	94.106
T	249	Basal	0.3109	94.4718
Urothelial-MKI67+	225	Basal	0.280934	99.8321
NK	204	Basal	0.254713	93.6209
Pericyte	154	Basal	0.192284	93.8444
DC	133	Basal	0.166063	60.8996
B	103	Basal	0.128605	0.0667998
Monocyte	45	Basal	0.0561868	93.1259
Plasma-MKI67+	26	Basal	0.0324635	94.2877
FB-1	16	Basal	0.0199775	66.9684
Venous	12	Basal	0.0149831	99.98
VSMC	10	Basal	0.012486	99.9938
Schwann	9	Basal	0.0112374	94.3095
FB-8	7	Basal	0.00874017	69.8995
FB-3	4	Basal	0.00499438	66.9834
FB-7	4	Basal	0.00499438	69.8926
Mast	3	Basal	0.00374579	93.0959
Arterial	2	Basal	0.00249719	0.00124859
FB-2	2	Basal	0.00249719	66.9796
MP-LYVE1+	2	Basal	0.00249719	93.1552
FB-4	1	Basal	0.00124859	66.9865
SMC	1	Basal	0.00124859	94.3158
T	694	DC	12.7456	85.7668
Plasma	433	DC	7.95225	69.3205
NK	430	DC	7.89715	57.3921
FB-1	418	DC	7.67677	29.6419
MP-MS4A7+	367	DC	6.74013	50.0735
B	363	DC	6.66667	4.61892
DC	334	DC	6.13407	14.5087
FB-0	232	DC	4.26079	23.6731
Pericyte	218	DC	4.00367	63.3425
Capillary	216	DC	3.96694	19.5592
FB-2	216	DC	3.96694	35.4637
VSMC	209	DC	3.83838	98.0808
Venous	207	DC	3.80165	94.2608
Basal	190	DC	3.48944	9.69697
SMC	162	DC	2.97521	77.9063
MP-LYVE1+	152	DC	2.79155	45.3076
Plasma-MKI67+	91	DC	1.67126	74.1322
Schwann	79	DC	1.45087	75.6933
Arterial	70	DC	1.28558	0.642792
FB-3	65	DC	1.19376	38.0441
FB-7	56	DC	1.02847	40.0918
FB-8	40	DC	0.734619	40.9734
Intermediate	40	DC	0.734619	42.4793
FB-9	39	DC	0.716253	41.6988
Monocyte	34	DC	0.624426	43.5996
FB-4	21	DC	0.385675	38.8338
FB-5	20	DC	0.367309	39.2103
Mast	20	DC	0.367309	43.1038
Umbrella	11	DC	0.20202	92.2406
FB-6	10	DC	0.183655	39.4858
Lymphatic	4	DC	0.0734619	42.8834
IMAT	3	DC	0.0550964	42.0845
Urothelial-MKI67+	1	DC	0.0183655	92.3508
Capillary	4201	Capillary	14.5313	19.303
FB-0	3475	Capillary	12.0201	32.5787
SMC	2979	Capillary	10.3044	85.5431
Basal	2493	Capillary	8.62331	6.97855
Pericyte	2424	Capillary	8.38464	68.9692
Plasma	1495	Capillary	5.17122	75.7471
MP-MS4A7+	1192	Capillary	4.12314	59.3878
T	1158	Capillary	4.00553	92.698
NK	962	Capillary	3.32757	63.1131
Venous	795	Capillary	2.74991	96.1588
MP-LYVE1+	793	Capillary	2.743	55.9547
FB-2	759	Capillary	2.62539	42.4196
FB-1	728	Capillary	2.51816	39.8478
VSMC	713	Capillary	2.46627	98.7669
FB-3	623	Capillary	2.15496	44.8098
FB-5	554	Capillary	1.91629	47.9315
B	458	Capillary	1.58423	1.87478
Schwann	388	Capillary	1.3421	79.7198
Monocyte	382	Capillary	1.32134	53.9225
FB-9	325	Capillary	1.12418	51.1363
FB-7	317	Capillary	1.09651	49.725
FB-4	314	Capillary	1.08613	46.4303
Arterial	313	Capillary	1.08267	0.541335
DC	216	Capillary	0.747146	11.6638
Plasma-MKI67+	207	Capillary	0.716015	78.6908
Intermediate	200	Capillary	0.691802	52.4386
Mast	116	Capillary	0.401245	53.0612
IMAT	114	Capillary	0.394327	51.8955
FB-8	87	Capillary	0.300934	50.4237
FB-6	83	Capillary	0.287098	49.0332
Lymphatic	22	Capillary	0.0760982	52.8226
Umbrella	19	Capillary	0.0657212	94.7337
Urothelial-MKI67+	5	Capillary	0.0172951	94.7752
FB-0	10865	FB-0	33.0746	46.586
Basal	5243	FB-0	15.9604	9.89193
Capillary	3763	FB-0	11.4551	24.3212
NK	2167	FB-0	6.59665	80.4673
T	2149	FB-0	6.54186	96.4307
Plasma	1575	FB-0	4.79452	89.9132
FB-5	1543	FB-0	4.69711	69.2922
Pericyte	1232	FB-0	3.75038	85.6408
FB-1	1203	FB-0	3.6621	64.9543
MP-MS4A7+	1154	FB-0	3.51294	75.4125
B	617	FB-0	1.87823	0.972603
Intermediate	388	FB-0	1.18113	72.2374
DC	237	FB-0	0.721461	18.2329
Monocyte	207	FB-0	0.630137	73.2192
Plasma-MKI67+	200	FB-0	0.608828	92.6149
Schwann	79	FB-0	0.240487	93.0396
Venous	68	FB-0	0.207002	99.8935
FB-2	50	FB-0	0.152207	66.8615
MP-LYVE1+	40	FB-0	0.121766	73.5951
Mast	25	FB-0	0.0761035	72.8661
Urothelial-MKI67+	15	FB-0	0.0456621	99.7671
Umbrella	14	FB-0	0.042618	99.723
Arterial	11	FB-0	0.0334855	0.0167428
FB-4	2	FB-0	0.00608828	66.9406
FB-8	2	FB-0	0.00608828	71.6438
VSMC	1	FB-0	0.00304414	99.9985
FB-1	6074	FB-1	23.9606	28.0552
T	3433	FB-1	13.5424	90.6647
Plasma	2393	FB-1	9.43984	74.3452
NK	2131	FB-1	8.40631	62.7081
FB-2	1882	FB-1	7.42406	43.7475
MP-MS4A7+	1749	FB-1	6.89941	55.0552
FB-0	1385	FB-1	5.46351	13.3432
B	1150	FB-1	4.53649	2.55227
Capillary	940	FB-1	3.70809	8.7574
Schwann	702	FB-1	2.76923	82.0158
Pericyte	688	FB-1	2.714	68.2682
Venous	463	FB-1	1.82643	98.3491
DC	455	FB-1	1.79487	6.00592
MP-LYVE1+	440	FB-1	1.7357	50.7377
Plasma-MKI67+	397	FB-1	1.56607	79.8481
Mast	214	FB-1	0.844181	49.073
VSMC	187	FB-1	0.737673	99.6312
SMC	125	FB-1	0.493097	83.6469
FB-8	124	FB-1	0.489152	48.3432
Monocyte	95	FB-1	0.374753	49.6824
Basal	73	FB-1	0.287968	4.9645
Arterial	72	FB-1	0.284024	0.142012
FB-6	65	FB-1	0.25641	47.9625
FB-4	45	FB-1	0.177515	47.6627
FB-3	29	FB-1	0.114398	47.5168
FB-5	21	FB-1	0.0828402	47.7929
Intermediate	8	FB-1	0.0315582	48.6351
IMAT	5	FB-1	0.0197239	48.6095
FB-9	3	FB-1	0.0118343	48.5937
FB-7	2	FB-1	0.00788955	48.0947
FB-2	5092	FB-2	21.7514	28.6843
FB-1	1995	FB-2	8.522	13.5476
MP-MS4A7+	1858	FB-2	7.93678	59.1072
Venous	1844	FB-2	7.87698	91.5762
MP-LYVE1+	1588	FB-2	6.78343	51.7471
Pericyte	1561	FB-2	6.66809	68.7035
T	1230	FB-2	5.25416	85.0107
Plasma	1176	FB-2	5.02349	74.5493
VSMC	1050	FB-2	4.48526	97.7574
Capillary	883	FB-2	3.77189	7.15293
Schwann	846	FB-2	3.61384	79.7394
FB-4	708	FB-2	3.02435	41.5976
B	706	FB-2	3.01581	2.73815
NK	537	FB-2	2.29389	64.2226
FB-8	473	FB-2	2.0205	44.8761
Mast	382	FB-2	1.63178	47.0483
Arterial	288	FB-2	1.23024	0.615122
DC	234	FB-2	0.999573	4.76719
Plasma-MKI67+	204	FB-2	0.871422	77.4968
SMC	196	FB-2	0.837249	81.965
FB-3	123	FB-2	0.525416	39.8227
Monocyte	115	FB-2	0.491243	48.1098
FB-7	90	FB-2	0.384451	43.6736
FB-6	84	FB-2	0.358821	43.302
FB-0	58	FB-2	0.247757	9.16275
Lymphatic	37	FB-2	0.158052	46.1534
FB-9	35	FB-2	0.149509	45.9611
IMAT	9	FB-2	0.0384451	46.0551
Basal	5	FB-2	0.0213584	4.25673
FB-5	3	FB-2	0.012815	43.1162
SMC	11356	FB-3	52.489	67.0626
FB-3	2362	FB-3	10.9175	11.0469
MP-LYVE1+	1331	FB-3	6.15207	29.7458
Venous	793	FB-3	3.66536	95.3108
Pericyte	761	FB-3	3.51745	36.0042
Capillary	742	FB-3	3.42963	3.04137
Schwann	642	FB-3	2.96741	39.3344
VSMC	618	FB-3	2.85648	98.5718
FB-4	604	FB-3	2.79177	17.9015
FB-6	403	FB-3	1.86272	20.2288
IMAT	329	FB-3	1.52068	24.4858
FB-9	321	FB-3	1.48371	22.9836
MP-MS4A7+	255	FB-3	1.17865	33.4111
Arterial	189	FB-3	0.873584	0.436792
Lymphatic	163	FB-3	0.753409	25.6275
FB-7	160	FB-3	0.739542	21.5299
FB-2	151	FB-3	0.697943	5.2392
Monocyte	90	FB-3	0.415993	26.4618
DC	83	FB-3	0.383638	1.13474
FB-8	74	FB-3	0.342038	22.0707
Mast	54	FB-3	0.249596	26.129
NK	53	FB-3	0.244973	34.1229
T	30	FB-3	0.138664	93.3765
FB-1	29	FB-3	0.134042	4.8232
Plasma	16	FB-3	0.0739542	37.7999
B	10	FB-3	0.0462214	0.896695
Umbrella	7	FB-3	0.032355	93.462
Basal	5	FB-3	0.0231107	0.931361
Plasma-MKI67+	3	FB-3	0.0138664	37.8438
Intermediate	1	FB-3	0.00462214	25.2484
FB-4	3310	FB-4	30.6766	36.9045
MP-LYVE1+	1366	FB-4	12.6599	64.3559
FB-2	1021	FB-4	9.46247	11.0426
SMC	718	FB-4	6.65431	86.4133
FB-3	625	FB-4	5.7924	18.6701
Venous	582	FB-4	5.39388	93.4106
Pericyte	577	FB-4	5.34754	76.9184
Capillary	424	FB-4	3.92956	3.54032
VSMC	420	FB-4	3.89249	98.0538
MP-MS4A7+	339	FB-4	3.1418	72.2567
Schwann	297	FB-4	2.75255	81.7099
FB-7	188	FB-4	1.74235	53.4847
FB-9	123	FB-4	1.13994	55.8619
FB-8	101	FB-4	0.936052	54.8239
Mast	100	FB-4	0.926784	57.1177
T	99	FB-4	0.917516	90.1993
Arterial	86	FB-4	0.797034	0.398517
FB-1	84	FB-4	0.778499	5.92215
Plasma	66	FB-4	0.611677	79.8981
Monocyte	48	FB-4	0.444856	57.8035
B	47	FB-4	0.435589	1.01483
NK	45	FB-4	0.417053	74.0361
FB-6	40	FB-4	0.370714	52.4282
DC	33	FB-4	0.305839	1.42261
Plasma-MKI67+	14	FB-4	0.12975	80.2688
IMAT	13	FB-4	0.120482	56.4921
Lymphatic	11	FB-4	0.101946	56.6033
Umbrella	6	FB-4	0.055607	90.6858
Basal	4	FB-4	0.0370714	1.25116
FB-0	3	FB-4	0.0278035	5.519
Basal	2775	FB-5	47.7214	24.3766
FB-0	1242	FB-5	21.3586	67.3947
FB-5	579	FB-5	9.95701	83.1556
Capillary	476	FB-5	8.18573	52.6225
Intermediate	207	FB-5	3.55976	89.9484
NK	105	FB-5	1.80567	94.2648
T	95	FB-5	1.63371	98.8736
Pericyte	84	FB-5	1.44454	95.8899
Plasma	74	FB-5	1.27257	97.2485
MP-MS4A7+	70	FB-5	1.20378	92.7601
B	30	FB-5	0.515907	0.257954
Monocyte	24	FB-5	0.412726	91.9347
DC	17	FB-5	0.292347	48.3835
Plasma-MKI67+	10	FB-5	0.171969	97.9708
Umbrella	10	FB-5	0.171969	99.7764
Urothelial-MKI67+	8	FB-5	0.137575	99.9312
FB-1	4	FB-5	0.0687876	78.1083
FB-2	2	FB-5	0.0343938	78.1599
FB-9	2	FB-5	0.0343938	88.1513
MP-LYVE1+	1	FB-5	0.0171969	92.1496
SMC	3713	FB-6	71.1303	63.0556
FB-3	379	FB-6	7.26054	8.22797
MP-LYVE1+	190	FB-6	3.63985	20.0766
FB-6	169	FB-6	3.23755	13.9943
Schwann	161	FB-6	3.08429	25.9483
IMAT	103	FB-6	1.97318	16.9444
Capillary	83	FB-6	1.59004	1.21648
FB-2	79	FB-6	1.51341	3.841
Pericyte	63	FB-6	1.2069	23.5345
FB-1	56	FB-6	1.0728	2.54789
MP-MS4A7+	45	FB-6	0.862069	22.3276
Venous	32	FB-6	0.613027	99.1762
FB-4	27	FB-6	0.517241	12.1169
VSMC	27	FB-6	0.517241	99.7414
Arterial	13	FB-6	0.249042	0.124521
Plasma	13	FB-6	0.249042	24.2625
Monocyte	12	FB-6	0.229885	18.1418
T	12	FB-6	0.229885	98.7356
NK	9	FB-6	0.172414	22.8448
FB-8	8	FB-6	0.153257	15.7854
DC	6	FB-6	0.114943	0.363985
FB-7	5	FB-6	0.0957854	15.6609
FB-9	5	FB-6	0.0957854	15.91
Mast	4	FB-6	0.0766284	17.9885
B	3	FB-6	0.0574713	0.277778
Lymphatic	1	FB-6	0.0191571	17.9406
Plasma-MKI67+	1	FB-6	0.0191571	24.3966
Umbrella	1	FB-6	0.0191571	98.8602
FB-7	1669	FB-7	37.975	34.5506
Schwann	669	FB-7	15.2218	78.851
Capillary	296	FB-7	6.73493	5.73379
SMC	295	FB-7	6.71217	89.818
Pericyte	221	FB-7	5.02844	68.2708
Venous	182	FB-7	4.14107	95.6769
MP-LYVE1+	170	FB-7	3.86803	60.8646
FB-9	151	FB-7	3.43572	55.5745
MP-MS4A7+	112	FB-7	2.54835	64.0728
FB-4	105	FB-7	2.38908	14.3003
VSMC	99	FB-7	2.25256	98.8737
FB-3	92	FB-7	2.09329	12.0592
FB-2	82	FB-7	1.86576	10.0796
Arterial	53	FB-7	1.20592	0.602958
DC	47	FB-7	1.0694	1.83163
Monocyte	36	FB-7	0.819113	58.521
Plasma	20	FB-7	0.455063	71.0125
Lymphatic	19	FB-7	0.432309	57.6451
NK	18	FB-7	0.409556	65.5518
T	15	FB-7	0.341297	93.3447
FB-8	14	FB-7	0.318544	53.6974
Mast	11	FB-7	0.250284	57.9863
IMAT	6	FB-7	0.136519	57.3606
Umbrella	4	FB-7	0.0910125	93.5609
Basal	3	FB-7	0.0682594	1.2628
FB-6	3	FB-7	0.0682594	15.529
FB-1	2	FB-7	0.0455063	9.124
B	1	FB-7	0.0227531	1.21729
VSMC	1326	FB-8	34.0874	82.9563
FB-8	491	FB-8	12.6221	31.838
FB-2	363	FB-8	9.33162	18.1362
MP-MS4A7+	279	FB-8	7.17224	46.7481
Arterial	230	FB-8	5.9126	2.9563
MP-LYVE1+	128	FB-8	3.29049	41.5167
FB-1	123	FB-8	3.16195	11.8895
Pericyte	116	FB-8	2.98201	53.2134
Venous	106	FB-8	2.72494	64.5501
Schwann	98	FB-8	2.51928	58.2005
Capillary	93	FB-8	2.39075	9.0874
SMC	83	FB-8	2.13368	60.527
Plasma	82	FB-8	2.10797	55.7584
T	62	FB-8	1.59383	62.3907
NK	54	FB-8	1.38817	51.0283
FB-3	51	FB-8	1.31105	23.4576
Mast	41	FB-8	1.05398	38.9589
B	39	FB-8	1.00257	6.41388
FB-4	36	FB-8	0.92545	24.5758
DC	30	FB-8	0.771208	7.50643
Monocyte	15	FB-8	0.385604	39.6787
FB-7	13	FB-8	0.33419	25.3599
Basal	8	FB-8	0.205656	7.01799
FB-6	6	FB-8	0.154242	25.1157
FB-9	6	FB-8	0.154242	38.2262
IMAT	5	FB-8	0.128535	38.3676
Plasma-MKI67+	5	FB-8	0.128535	56.8766
FB-0	1	FB-8	0.0257069	10.2956
FB-9	539	FB-9	15.8529	38.4853
Venous	401	FB-9	11.7941	89.3676
Pericyte	365	FB-9	10.7353	67.1618
Capillary	328	FB-9	9.64706	8.11765
MP-LYVE1+	317	FB-9	9.32353	54.3088
FB-3	268	FB-9	7.88235	18.1471
SMC	252	FB-9	7.41176	79.0588
FB-7	182	FB-9	5.35294	27.5294
VSMC	161	FB-9	4.73529	97.6324
FB-4	90	FB-9	2.64706	23.4118
Schwann	81	FB-9	2.38235	74.1618
MP-MS4A7+	72	FB-9	2.11765	60.0294
Arterial	64	FB-9	1.88235	0.941176
DC	48	FB-9	1.41176	2.58824
Lymphatic	46	FB-9	1.35294	47.2647
FB-2	38	FB-9	1.11765	13.6471
Monocyte	34	FB-9	1	49.1471
Mast	24	FB-9	0.705882	48.2941
NK	24	FB-9	0.705882	61.4412
T	20	FB-9	0.588235	83.0588
Plasma	14	FB-9	0.411765	72.7353
FB-8	12	FB-9	0.352941	30.3824
FB-1	5	FB-9	0.147059	13.0147
IMAT	3	FB-9	0.0882353	46.4559
Intermediate	3	FB-9	0.0882353	46.5441
FB-5	2	FB-9	0.0588235	24.7647
FB-6	2	FB-9	0.0588235	24.8235
Umbrella	2	FB-9	0.0588235	83.3824
Urothelial-MKI67+	2	FB-9	0.0588235	83.4412
Plasma-MKI67+	1	FB-9	0.0294118	72.9559
SMC	5467	IMAT	81.4754	58.6662
FB-3	295	IMAT	4.39642	3.97168
MP-LYVE1+	193	IMAT	2.8763	12.6602
IMAT	187	IMAT	2.78689	9.59016
Schwann	174	IMAT	2.59314	16.6319
FB-6	106	IMAT	1.57973	7.1237
Capillary	95	IMAT	1.4158	0.871833
Pericyte	60	IMAT	0.894188	14.8584
Venous	23	IMAT	0.342772	99.6051
MP-MS4A7+	20	IMAT	0.298063	14.2474
VSMC	15	IMAT	0.223547	99.8882
Monocyte	13	IMAT	0.193741	11.1252
FB-7	12	IMAT	0.178838	8.00298
FB-4	11	IMAT	0.163934	6.25186
Arterial	7	IMAT	0.104322	0.052161
FB-2	7	IMAT	0.104322	1.72131
FB-1	6	IMAT	0.0894188	1.62444
FB-8	5	IMAT	0.0745156	8.12966
DC	4	IMAT	0.0596125	0.134128
Mast	3	IMAT	0.0447094	11.006
FB-9	2	IMAT	0.0298063	8.18182
Plasma	2	IMAT	0.0298063	15.3204
NK	1	IMAT	0.0149031	14.4039
T	1	IMAT	0.0149031	99.4113
Umbrella	1	IMAT	0.0149031	99.4262
Intermediate	29267	Intermediate	49.7188	57.0551
Basal	18437	Intermediate	31.3208	15.6927
Umbrella	10296	Intermediate	17.4909	90.7993
Urothelial-MKI67+	259	Intermediate	0.43999	99.7647
FB-0	199	Intermediate	0.338062	31.7345
FB-5	167	Intermediate	0.2837	32.0522
Capillary	97	Intermediate	0.164784	31.4831
DC	28	Intermediate	0.0475665	31.3769
NK	24	Intermediate	0.0407713	81.9808
B	19	Intermediate	0.0322772	0.0161386
MP-MS4A7+	18	Intermediate	0.0305784	81.9451
Plasma	11	Intermediate	0.0186868	82.0258
Pericyte	9	Intermediate	0.0152892	82.0088
T	8	Intermediate	0.0135904	82.0471
MP-LYVE1+	5	Intermediate	0.00849401	81.9256
VSMC	5	Intermediate	0.00849401	99.9958
Monocyte	4	Intermediate	0.00679521	81.9179
Venous	4	Intermediate	0.00679521	99.9881
FB-1	3	Intermediate	0.00509641	31.9061
FB-3	1	Intermediate	0.0016988	31.9095
FB-9	1	Intermediate	0.0016988	32.1949
Plasma-MKI67+	1	Intermediate	0.0016988	82.036
Schwann	1	Intermediate	0.0016988	82.0377
SMC	1	Intermediate	0.0016988	82.0394
Lymphatic	211	Lymphatic	25.8896	54.5399
FB-3	152	Lymphatic	18.6503	21.1043
SMC	67	Lymphatic	8.22086	84.2331
VSMC	59	Lymphatic	7.23926	96.3804
FB-9	50	Lymphatic	6.13497	38.5276
FB-2	37	Lymphatic	4.53988	9.5092
Pericyte	32	Lymphatic	3.92638	74.6012
Capillary	30	Lymphatic	3.68098	5.27607
Venous	30	Lymphatic	3.68098	90.9202
FB-7	27	Lymphatic	3.31288	32.9448
Schwann	21	Lymphatic	2.57669	78.8344
MP-LYVE1+	20	Lymphatic	2.45399	70.3067
Arterial	19	Lymphatic	2.33129	1.16564
MP-MS4A7+	9	Lymphatic	1.10429	72.0859
Monocyte	8	Lymphatic	0.981595	68.589
Plasma	8	Lymphatic	0.981595	77.0552
FB-4	7	Lymphatic	0.858896	30.8589
FB-8	7	Lymphatic	0.858896	35.0307
DC	6	Lymphatic	0.736196	3.06748
T	6	Lymphatic	0.736196	88.7117
Mast	5	Lymphatic	0.613497	67.7914
B	3	Lymphatic	0.368098	2.51534
FB-1	1	Lymphatic	0.122699	7.17791
FB-2	366	Mast	12.2	25.0333
FB-1	223	Mast	7.43333	15.2167
Plasma	223	Mast	7.43333	69.0167
T	203	Mast	6.76667	86.5833
Pericyte	194	Mast	6.46667	62.0667
Venous	190	Mast	6.33333	93.1333
MP-MS4A7+	189	Mast	6.3	51.6833
SMC	187	Mast	6.23333	80.0833
MP-LYVE1+	145	Mast	4.83333	46.1167
Capillary	138	Mast	4.6	8.26667
Mast	127	Mast	4.23333	41.05
NK	120	Mast	4	56.8333
VSMC	111	Mast	3.7	98.15
B	110	Mast	3.66667	3.03333
Schwann	79	Mast	2.63333	75.65
FB-4	74	Mast	2.46667	34.1333
FB-3	53	Mast	1.76667	32.0167
Plasma-MKI67+	48	Mast	1.6	73.5333
FB-8	47	Mast	1.56667	37.0167
Arterial	36	Mast	1.2	0.6
FB-0	28	Mast	0.933333	11.0333
DC	27	Mast	0.9	5.51667
FB-9	24	Mast	0.8	38.2
FB-7	22	Mast	0.733333	35.8667
Monocyte	16	Mast	0.533333	43.4333
Basal	6	Mast	0.2	4.96667
IMAT	5	Mast	0.166667	38.6833
Lymphatic	4	Mast	0.133333	38.8667
FB-6	3	Mast	0.1	35.45
FB-5	1	Mast	0.0333333	35.3833
Intermediate	1	Mast	0.0333333	38.7833
Venous	474	Monocyte	13.8799	90.4539
Capillary	389	Monocyte	11.3909	13.3382
Pericyte	339	Monocyte	9.92679	59.3119
SMC	331	Monocyte	9.69253	74.7438
Monocyte	198	Monocyte	5.79795	39.5608
FB-0	185	Monocyte	5.41728	21.7423
MP-MS4A7+	160	Monocyte	4.68521	48.9312
MP-LYVE1+	141	Monocyte	4.12884	44.5242
Plasma	129	Monocyte	3.77745	66.164
T	120	Monocyte	3.51391	81.347
NK	105	Monocyte	3.07467	52.8111
B	96	Monocyte	2.81113	2.63543
FB-2	91	Monocyte	2.66471	27.6281
VSMC	89	Monocyte	2.60615	98.6969
Basal	86	Monocyte	2.5183	5.30015
FB-3	80	Monocyte	2.34261	30.1318
FB-1	63	Monocyte	1.8448	25.3734
Arterial	42	Monocyte	1.22987	0.614934
DC	37	Monocyte	1.08346	7.10102
Schwann	35	Monocyte	1.02489	69.3851
FB-7	33	Monocyte	0.966325	33.5139
FB-9	32	Monocyte	0.937042	34.8755
FB-5	29	Monocyte	0.849195	32.3133
Plasma-MKI67+	28	Monocyte	0.819912	68.4627
FB-4	20	Monocyte	0.585652	31.5959
IMAT	16	Monocyte	0.468521	35.5783
FB-8	14	Monocyte	0.409956	34.202
Umbrella	14	Monocyte	0.409956	83.3089
Intermediate	11	Monocyte	0.322108	35.9736
FB-6	10	Monocyte	0.292826	32.8843
Lymphatic	9	Monocyte	0.263543	36.2665
Mast	9	Monocyte	0.263543	36.53
SMC	6508	MP-LYVE1+	29.7577	74.2981
MP-LYVE1+	2059	MP-LYVE1+	9.41472	39.6182
FB-2	1684	MP-LYVE1+	7.70005	12.963
Venous	1305	MP-LYVE1+	5.96708	93.6968
Pericyte	1296	MP-LYVE1+	5.92593	51.4175
FB-3	1237	MP-LYVE1+	5.65615	19.6411
FB-4	1229	MP-LYVE1+	5.61957	25.2789
Capillary	923	MP-LYVE1+	4.22039	4.57476
VSMC	726	MP-LYVE1+	3.31962	98.3402
MP-MS4A7+	695	MP-LYVE1+	3.17787	45.9145
Schwann	637	MP-LYVE1+	2.91267	57.963
FB-1	497	MP-LYVE1+	2.27252	7.97668
Plasma	394	MP-LYVE1+	1.80155	55.2812
T	329	MP-LYVE1+	1.50434	89.9291
FB-9	317	MP-LYVE1+	1.44947	31.6347
Arterial	237	MP-LYVE1+	1.08368	0.541838
IMAT	216	MP-LYVE1+	0.987654	32.8532
FB-7	213	MP-LYVE1+	0.973937	29.5267
NK	208	MP-LYVE1+	0.951075	47.979
FB-6	207	MP-LYVE1+	0.946502	28.5665
FB-8	196	MP-LYVE1+	0.896205	30.4618
DC	166	MP-LYVE1+	0.759031	2.08505
Mast	159	MP-LYVE1+	0.727023	33.866
Monocyte	149	MP-LYVE1+	0.681299	34.5702
B	128	MP-LYVE1+	0.585277	1.37631
Plasma-MKI67+	71	MP-LYVE1+	0.324646	56.3443
FB-0	34	MP-LYVE1+	0.155464	6.76269
Lymphatic	29	MP-LYVE1+	0.132602	33.4362
Basal	8	MP-LYVE1+	0.0365798	1.68724
Umbrella	6	MP-LYVE1+	0.0274348	90.695
Intermediate	5	MP-LYVE1+	0.0228624	33.3585
FB-5	1	MP-LYVE1+	0.00457247	28.091
Urothelial-MKI67+	1	MP-LYVE1+	0.00457247	90.711
T	2284	MP-MS4A7+	9.71708	84.7181
MP-MS4A7+	2217	MP-MS4A7+	9.43204	47.4856
Plasma	2142	MP-MS4A7+	9.11295	68.8534
FB-2	1645	MP-MS4A7+	6.99851	30.4765
FB-1	1599	MP-MS4A7+	6.80281	23.5758
Pericyte	1499	MP-MS4A7+	6.37737	61.1083
Venous	1460	MP-MS4A7+	6.21144	92.7803
Capillary	1344	MP-MS4A7+	5.71793	12.1889
NK	1344	MP-MS4A7+	5.71793	55.0606
FB-0	1205	MP-MS4A7+	5.12657	17.6111
B	1090	MP-MS4A7+	4.63731	3.12699
VSMC	967	MP-MS4A7+	4.11402	97.943
SMC	785	MP-MS4A7+	3.33971	78.1897
MP-LYVE1+	587	MP-MS4A7+	2.49734	41.521
Basal	540	MP-MS4A7+	2.29738	6.59434
Schwann	402	MP-MS4A7+	1.71027	75.6648
DC	373	MP-MS4A7+	1.5869	8.53648
Plasma-MKI67+	329	MP-MS4A7+	1.3997	74.1098
FB-8	300	MP-MS4A7+	1.27632	37.4559
FB-3	205	MP-MS4A7+	0.872155	34.4118
FB-4	194	MP-MS4A7+	0.825356	35.2606
Arterial	190	MP-MS4A7+	0.808339	0.404169
Monocyte	184	MP-MS4A7+	0.782812	39.8809
Mast	182	MP-MS4A7+	0.774303	39.1023
FB-7	121	MP-MS4A7+	0.514784	36.5603
FB-5	108	MP-MS4A7+	0.459477	35.903
FB-9	69	MP-MS4A7+	0.293555	38.2408
Intermediate	46	MP-MS4A7+	0.195703	38.579
FB-6	40	MP-MS4A7+	0.170177	36.2178
IMAT	22	MP-MS4A7+	0.0935971	38.4344
Umbrella	22	MP-MS4A7+	0.0935971	89.6235
Lymphatic	9	MP-MS4A7+	0.0382897	38.696
Urothelial-MKI67+	1	MP-MS4A7+	0.00425441	89.6724
T	3420	NK	16.81	89.5355
NK	2447	NK	12.0275	57.3826
Plasma	2424	NK	11.9145	72.0914
FB-0	2385	NK	11.7228	22.0128
FB-1	2028	NK	9.96805	32.8582
MP-MS4A7+	1387	NK	6.8174	47.9602
B	1230	NK	6.04571	3.24896
Capillary	1110	NK	5.45589	13.4234
Pericyte	557	NK	2.73777	64.7653
FB-2	518	NK	2.54608	39.1153
Basal	455	NK	2.23642	7.39002
DC	445	NK	2.18727	9.60187
Plasma-MKI67+	349	NK	1.71541	78.9064
Venous	301	NK	1.47948	98.7933
Schwann	193	NK	0.948636	80.2384
MP-LYVE1+	185	NK	0.909314	44.0968
FB-5	178	NK	0.874908	41.2091
Monocyte	130	NK	0.638978	43.3227
Mast	115	NK	0.565249	42.7206
VSMC	95	NK	0.466945	99.7665
SMC	85	NK	0.417793	80.9216
Intermediate	50	NK	0.245761	42.3101
Arterial	46	NK	0.2261	0.11305
FB-8	45	NK	0.221185	41.9243
FB-3	40	NK	0.196609	40.4866
FB-4	38	NK	0.186778	40.6783
FB-9	29	NK	0.142541	42.1062
FB-7	24	NK	0.117965	41.7547
Umbrella	22	NK	0.108135	97.9946
FB-6	10	NK	0.0491521	41.6712
IMAT	2	NK	0.00983043	42.1824
Lymphatic	1	NK	0.00491521	42.4355
Urothelial-MKI67+	1	NK	0.00491521	98.0511
Venous	6864	Pericyte	25.3284	85.4354
Pericyte	4796	Pericyte	17.6974	51.0738
Capillary	2405	Pericyte	8.87454	9.55166
SMC	1628	Pericyte	6.00738	67.5978
MP-MS4A7+	1276	Pericyte	4.70849	38.1771
FB-0	1139	Pericyte	4.20295	16.0904
FB-2	1106	Pericyte	4.08118	22.0295
MP-LYVE1+	996	Pericyte	3.67528	33.9852
Plasma	789	Pericyte	2.91144	61.3782
T	582	Pericyte	2.1476	71.6753
FB-3	525	Pericyte	1.93727	25.0387
VSMC	515	Pericyte	1.90037	99.0498
FB-1	487	Pericyte	1.79705	19.0904
NK	459	Pericyte	1.69373	41.3782
B	426	Pericyte	1.57196	2.00738
Basal	415	Pericyte	1.53137	3.55904
Monocyte	334	Pericyte	1.23247	31.5314
Arterial	331	Pericyte	1.2214	0.610701
Schwann	316	Pericyte	1.16605	64.0111
FB-9	291	Pericyte	1.0738	29.3708
FB-4	280	Pericyte	1.03321	26.524
FB-7	217	Pericyte	0.800738	28.0572
DC	214	Pericyte	0.789668	4.71956
Plasma-MKI67+	161	Pericyte	0.594096	63.131
Mast	155	Pericyte	0.571956	30.6292
FB-5	123	Pericyte	0.453875	27.2675
FB-8	102	Pericyte	0.376384	28.6458
IMAT	60	Pericyte	0.221402	30.0185
FB-6	44	Pericyte	0.162362	27.5756
Intermediate	37	Pericyte	0.136531	30.1974
Lymphatic	21	Pericyte	0.0774908	30.3044
Umbrella	4	Pericyte	0.0147601	72.7565
Urothelial-MKI67+	2	Pericyte	0.00738007	72.7675
Plasma	4573	Plasma	17.3812	69.5534
T	3829	Plasma	14.5534	89.0555
NK	2412	Plasma	9.16762	52.5922
FB-1	2220	Plasma	8.43786	27.442
MP-MS4A7+	2153	Plasma	8.1832	43.9168
Capillary	1801	Plasma	6.84531	13.0654
FB-0	1772	Plasma	6.73508	19.8556
B	1457	Plasma	5.53782	3.03877
FB-2	1058	Plasma	4.02128	33.6716
Pericyte	970	Plasma	3.68681	59.0194
Venous	807	Plasma	3.06727	97.8734
Plasma-MKI67+	592	Plasma	2.2501	79.3691
Basal	565	Plasma	2.14747	6.88141
DC	444	Plasma	1.68757	8.79894
MP-LYVE1+	335	Plasma	1.27328	39.1885
Schwann	309	Plasma	1.17446	81.0813
Mast	226	Plasma	0.858989	37.4686
Monocyte	172	Plasma	0.653744	38.225
VSMC	156	Plasma	0.59293	99.7035
FB-5	146	Plasma	0.554922	36.1079
FB-8	84	Plasma	0.31927	36.6591
Arterial	71	Plasma	0.269859	0.13493
Intermediate	39	Plasma	0.148233	36.9498
SMC	29	Plasma	0.110224	81.7237
FB-4	28	Plasma	0.106423	35.7773
FB-7	16	Plasma	0.0608134	36.469
FB-6	14	Plasma	0.0532117	36.412
FB-3	11	Plasma	0.0418092	35.7032
FB-9	11	Plasma	0.0418092	36.8396
IMAT	4	Plasma	0.0152033	36.8681
Lymphatic	4	Plasma	0.0152033	37.0315
Umbrella	1	Plasma	0.00380084	96.3341
Urothelial-MKI67+	1	Plasma	0.00380084	96.3379
Plasma	609	Plasma-MKI67+	14.5868	67.485
T	596	Plasma-MKI67+	14.2754	87.9281
FB-1	372	Plasma-MKI67+	8.91018	26.1317
NK	350	Plasma-MKI67+	8.38323	51.3054
MP-MS4A7+	331	Plasma-MKI67+	7.92814	43.1497
B	308	Plasma-MKI67+	7.37725	3.92814
Capillary	222	Plasma-MKI67+	5.31737	13.7006
FB-0	222	Plasma-MKI67+	5.31737	19.018
Plasma-MKI67+	197	Plasma-MKI67+	4.71856	77.1377
Pericyte	196	Plasma-MKI67+	4.69461	57.8443
FB-2	175	Plasma-MKI67+	4.19162	32.6826
Venous	163	Plasma-MKI67+	3.90419	97.0659
DC	90	Plasma-MKI67+	2.15569	9.96407
MP-LYVE1+	61	Plasma-MKI67+	1.46108	38.4551
Basal	53	Plasma-MKI67+	1.26946	8.2515
Schwann	49	Plasma-MKI67+	1.17365	80.0838
VSMC	41	Plasma-MKI67+	0.982036	99.509
Mast	38	Plasma-MKI67+	0.91018	36.5509
Monocyte	30	Plasma-MKI67+	0.718563	37.3653
FB-5	24	Plasma-MKI67+	0.57485	35.2575
FB-8	12	Plasma-MKI67+	0.287425	35.7605
Arterial	10	Plasma-MKI67+	0.239521	0.11976
FB-4	7	Plasma-MKI67+	0.167665	34.8862
Intermediate	7	Plasma-MKI67+	0.167665	36.012
SMC	5	Plasma-MKI67+	0.11976	80.7305
FB-6	2	Plasma-MKI67+	0.0479042	35.5689
FB-3	1	Plasma-MKI67+	0.0239521	34.7904
FB-7	1	Plasma-MKI67+	0.0239521	35.6048
FB-9	1	Plasma-MKI67+	0.0239521	35.9162
Umbrella	1	Plasma-MKI67+	0.0239521	95.0778
Urothelial-MKI67+	1	Plasma-MKI67+	0.0239521	95.1018
SMC	5971	Schwann	41.8871	71.6976
Schwann	1044	Schwann	7.32375	47.0922
FB-2	785	Schwann	5.50684	13.1638
FB-1	668	Schwann	4.68608	8.06734
FB-7	640	Schwann	4.48965	24.6159
FB-3	572	Schwann	4.01263	17.9235
MP-LYVE1+	565	Schwann	3.96352	32.336
MP-MS4A7+	420	Schwann	2.94633	35.791
VSMC	420	Schwann	2.94633	98.5268
Capillary	375	Schwann	2.63066	3.76359
Pericyte	331	Schwann	2.32199	39.6738
Plasma	320	Schwann	2.24483	41.9572
T	317	Schwann	2.22378	93.7531
Venous	312	Schwann	2.18871	95.9593
FB-4	197	Schwann	1.38197	20.6208
NK	178	Schwann	1.24868	37.8885
IMAT	171	Schwann	1.19958	28.8565
FB-6	151	Schwann	1.05928	21.8415
B	147	Schwann	1.03122	1.25921
FB-8	129	Schwann	0.904946	27.3132
Arterial	106	Schwann	0.743599	0.371799
FB-0	92	Schwann	0.645388	5.40161
DC	82	Schwann	0.575237	2.16065
FB-9	70	Schwann	0.491056	28.0112
Mast	70	Schwann	0.491056	29.8281
Plasma-MKI67+	50	Schwann	0.350754	43.255
Monocyte	40	Schwann	0.280603	30.214
Basal	14	Schwann	0.0982112	1.82392
Lymphatic	14	Schwann	0.0982112	29.5335
Intermediate	4	Schwann	0.0280603	29.4704
SMC	182682	SMC	82.1356	58.3553
FB-3	10056	SMC	4.52128	3.82348
Schwann	5938	SMC	2.66978	15.9526
MP-LYVE1+	5774	SMC	2.59605	12.2375
IMAT	5550	SMC	2.49534	9.46429
FB-6	3588	SMC	1.6132	7.11867
Capillary	2808	SMC	1.2625	0.804352
Pericyte	1569	SMC	0.705438	14.247
Venous	892	SMC	0.401052	99.6453
MP-MS4A7+	722	SMC	0.324618	13.6978
FB-4	507	SMC	0.227952	6.1981
VSMC	343	SMC	0.154216	99.9229
FB-7	329	SMC	0.147922	7.99924
Monocyte	322	SMC	0.144774	10.8671
FB-9	243	SMC	0.109255	8.16199
Arterial	201	SMC	0.0903716	0.0451858
DC	177	SMC	0.079581	0.133309
FB-2	162	SMC	0.0728368	1.52643
Mast	148	SMC	0.0665423	10.7614
FB-1	121	SMC	0.0544028	1.46281
FB-8	76	SMC	0.0341704	8.09028
NK	76	SMC	0.0341704	13.8772
T	41	SMC	0.018434	99.4324
Lymphatic	34	SMC	0.0152867	10.7205
Plasma	33	SMC	0.0148371	14.6072
Plasma-MKI67+	7	SMC	0.00314727	14.6161
Umbrella	6	SMC	0.00269766	99.4429
Basal	4	SMC	0.00179844	0.0926197
B	3	SMC	0.00134883	0.091046
Intermediate	2	SMC	0.00089922	10.7124
Urothelial-MKI67+	1	SMC	0.00044961	99.4445
T	6067	T	19.6058	88.3067
Plasma	3823	T	12.3542	69.2697
NK	3424	T	11.0648	55.1495
FB-1	3147	T	10.1697	29.9063
B	2643	T	8.54096	4.47084
FB-0	2393	T	7.73307	20.9549
MP-MS4A7+	2312	T	7.47132	45.8814
Capillary	1383	T	4.46922	14.8538
FB-2	1142	T	3.69042	36.8363
Pericyte	746	T	2.41073	61.8872
DC	699	T	2.25885	11.4897
Plasma-MKI67+	587	T	1.89691	76.3952
Basal	501	T	1.619	9.55082
Venous	442	T	1.42834	98.8334
Schwann	323	T	1.04379	77.8656
MP-LYVE1+	320	T	1.03409	41.6287
Mast	206	T	0.665697	40.3361
FB-5	146	T	0.471805	39.218
VSMC	140	T	0.452416	99.7738
Monocyte	137	T	0.442721	40.8903
FB-8	71	T	0.229439	39.672
Arterial	62	T	0.200355	0.100178
FB-4	61	T	0.197124	38.8835
Intermediate	42	T	0.135725	39.9192
SMC	36	T	0.116335	78.4456
FB-3	32	T	0.103409	38.7332
FB-9	19	T	0.0613993	39.8174
FB-6	16	T	0.0517046	39.4797
FB-7	16	T	0.0517046	39.5314
Lymphatic	5	T	0.0161577	39.9952
Umbrella	2	T	0.00646308	98.1128
IMAT	1	T	0.00323154	39.8497
Urothelial-MKI67+	1	T	0.00323154	98.1176
Umbrella	29690	Umbrella	60.0891	69.0569
Intermediate	13622	Umbrella	27.5693	25.0921
Basal	5497	Umbrella	11.1253	5.56669
Urothelial-MKI67+	437	Umbrella	0.884436	99.5436
FB-4	15	Umbrella	0.0303582	11.2396
FB-5	15	Umbrella	0.0303582	11.27
SMC	15	Umbrella	0.0303582	38.9931
MP-MS4A7+	14	Umbrella	0.0283343	38.9314
DC	12	Umbrella	0.0242866	11.1415
Capillary	12	Umbrella	0.0242866	11.1658
FB-3	12	Umbrella	0.0242866	11.2123
Monocyte	12	Umbrella	0.0242866	38.8889
NK	12	Umbrella	0.0242866	38.9577
FB-0	11	Umbrella	0.0222627	11.189
MP-LYVE1+	8	Umbrella	0.0161911	38.9091
Venous	6	Umbrella	0.0121433	99.9919
FB-7	4	Umbrella	0.00809553	11.2912
FB-9	4	Umbrella	0.00809553	11.2993
Pericyte	3	Umbrella	0.00607164	38.9729
IMAT	2	Umbrella	0.00404776	11.3054
T	2	Umbrella	0.00404776	39.0103
Arterial	1	Umbrella	0.00202388	0.00101194
B	1	Umbrella	0.00202388	0.00303582
FB-6	1	Umbrella	0.00202388	11.2862
Schwann	1	Umbrella	0.00202388	38.9769
VSMC	1	Umbrella	0.00202388	99.999
Umbrella	461	Urothelial-MKI67+	37.4797	64.2683
Intermediate	288	Urothelial-MKI67+	23.4146	33.5772
Basal	249	Urothelial-MKI67+	20.2439	10.2033
Urothelial-MKI67+	209	Urothelial-MKI67+	16.9919	91.5041
FB-0	7	Urothelial-MKI67+	0.569106	21.0163
FB-5	7	Urothelial-MKI67+	0.569106	21.5854
Capillary	4	Urothelial-MKI67+	0.325203	20.5691
B	1	Urothelial-MKI67+	0.0813008	0.0406504
DC	1	Urothelial-MKI67+	0.0813008	20.3659
Plasma-MKI67+	1	Urothelial-MKI67+	0.0813008	45.3252
SMC	1	Urothelial-MKI67+	0.0813008	45.4065
T	1	Urothelial-MKI67+	0.0813008	45.4878
Venous	11015	Venous	39.7008	78.6574
Pericyte	6616	Venous	23.8457	38.7457
MP-MS4A7+	1248	Venous	4.49811	23.6655
FB-2	1247	Venous	4.4945	8.78176
MP-LYVE1+	955	Venous	3.44206	19.6954
SMC	821	Venous	2.95909	56.0479
Capillary	758	Venous	2.73202	3.82411
Plasma	701	Venous	2.52658	51.9319
FB-3	490	Venous	1.76608	11.9121
Monocyte	466	Venous	1.67958	17.1346
VSMC	414	Venous	1.49216	99.2539
B	382	Venous	1.37682	1.08848
T	351	Venous	1.26509	58.16
FB-1	315	Venous	1.13534	5.96684
FB-9	280	Venous	1.00919	15.1054
Schwann	257	Venous	0.926293	54.1052
NK	252	Venous	0.908272	26.3687
FB-4	232	Venous	0.836187	13.2132
DC	176	Venous	0.634349	2.14093
FB-7	166	Venous	0.598306	14.0025
Mast	140	Venous	0.504595	16.0425
Plasma-MKI67+	124	Venous	0.446927	53.4186
Arterial	111	Venous	0.400072	0.200036
FB-8	83	Venous	0.299153	14.4513
FB-0	58	Venous	0.209047	5.29465
Lymphatic	26	Venous	0.0937106	15.7434
IMAT	21	Venous	0.0756893	15.6479
FB-6	20	Venous	0.0720851	13.6673
Basal	13	Venous	0.0468553	1.80032
Umbrella	4	Venous	0.014417	58.7998
Intermediate	3	Venous	0.0108128	15.6911
VSMC	17112	VSMC	64.018	67.991
Arterial	4157	VSMC	15.5518	7.77591
FB-8	936	VSMC	3.50168	24.7587
Capillary	700	VSMC	2.61878	17.5346
MP-MS4A7+	587	VSMC	2.19603	29.6951
FB-2	528	VSMC	1.97531	20.2955
Pericyte	379	VSMC	1.41788	31.7864
FB-3	307	VSMC	1.14852	21.8575
MP-LYVE1+	302	VSMC	1.12982	28.0322
Schwann	264	VSMC	0.987654	33.4643
Venous	255	VSMC	0.953984	35.5051
SMC	202	VSMC	0.755705	34.336
DC	137	VSMC	0.512533	15.9689
FB-1	122	VSMC	0.456416	19.0797
Plasma	104	VSMC	0.389076	32.6899
Monocyte	86	VSMC	0.321736	27.3064
T	83	VSMC	0.310513	34.8691
FB-4	81	VSMC	0.30303	22.5832
FB-9	79	VSMC	0.295548	26.6573
NK	76	VSMC	0.284325	30.9353
Mast	69	VSMC	0.258137	27.0165
FB-7	61	VSMC	0.228208	22.8938
B	36	VSMC	0.13468	15.6192
Plasma-MKI67+	23	VSMC	0.0860456	32.9274
FB-6	12	VSMC	0.0448934	22.7572
Lymphatic	11	VSMC	0.0411523	26.8668
IMAT	10	VSMC	0.0374111	26.8238
Basal	7	VSMC	0.0261878	15.6996
FB-0	2	VSMC	0.00748223	18.8477
Intermediate	1	VSMC	0.00374112	26.8444
Umbrella	1	VSMC	0.00374112	35.0262
